# Disinfecting eukaryotic reference genomes to improve taxonomic inference from ancient environmental metagenomic data

**DOI:** 10.1101/2025.03.19.644176

**Authors:** Nikolay Oskolkov, Chenyu Jin, Samantha López Clinton, Benjamin Guinet, Flore Wijnands, Ernst Johnson, Verena E. Kutschera, Cormac M. Kinsella, Peter D. Heintzman, Tom van der Valk

## Abstract

Ancient environmental DNA is increasingly essential for reconstructing past ecosystems, particularly when palaeontological and archaeological tissue remains are absent. Detecting ancient plant and animal DNA in environmental samples often relies on using extensive eukaryotic reference genome databases for profiling shotgun metagenomics data. However, microbial contamination in these references can introduce substantial biases in taxonomic assignments, especially given the typical low abundance of plant and animal DNA in such samples. In this study, we present a method for identifying bacterial and archaeal-like sequences in eukaryotic genomes and apply it to nearly 3,000 reference genomes from NCBI RefSeq and GenBank (vertebrates, invertebrates, plants) as well as the 1,323 PhyloNorway plant genome assemblies from herbarium material from northern high-latitude regions. Our analysis reveals microbial-like sequences in many eukaryotic reference genomes, which are most pronounced in the PhyloNorway dataset. We provide a detailed map of the microbial-like regions, including genomic coordinates and taxonomic annotations. This resource enables the masking of microbial-like regions during profiling analyses, thereby improving the reliability of ancient environmental metagenomic datasets for downstream analyses.
