## Supplemental Table 1 for "Disinfecting eukaryotic reference genomes to improve taxonomic inference from ancient environmental metagenomic data"

### Sheet: mammals_micr_cont_boc_sorted
REFERENCE_ID	ORGANISM	REFERENCE_LENGTH	CONTAMINATED_LENGTH	CONTAMINATION_FRACTION
GCF_000400835.1	Pantholops hodgsonii	2732341016	38264810	0.0140044
GCA_013391785.1	Hydrodamalis gigas	1382120943	17554315	0.012701
GCA_000751575.1	Capreolus capreolus	3191141517	34302759	0.0107494
GCA_007646695.3	Thylacinus cynocephalus	3434850651	22818448	0.00664321
GCA_002880755.3	Pan troglodytes	3062428323	19738261	0.0064453
GCF_013052645.1	Pan paniscus	3090742939	19441201	0.00629014
GCF_008122165.1	Gorilla gorilla gorilla	3084034221	19393484	0.00628835
GCA_947095605.1	Pongo pygmaeus	2875206905	16448247	0.00572072
GCF_002880775.1	Pongo abelii	3104040882	17455361	0.00562343
GCA_023783065.1	Nomascus siki	2818136002	15134661	0.00537045
GCF_006542625.1	Nomascus leucogenys	2879850056	15461230	0.00536876
GCA_021498465.1	Hylobates pileatus	2887124203	15499063	0.00536834
GCA_023761135.1	Symphalangus syndactylus	2808876019	15050741	0.00535828
GCA_023783515.1	Chlorocebus aethiops	2858784473	15061894	0.00526864
GCF_009828535.2	Hylobates moloch	2886242011	15123358	0.00523981
GCA_023748175.1	Hoolock leuconedys	2820095160	14766786	0.00523627
GCA_016433095.1	Hippotragus equinus	2637528482	12415995	0.00470744
GCA_023783535.1	Cercopithecus albogularis	2828353510	12583823	0.00444917
GCA_023807365.1	Macaca silenus	2813700069	12452047	0.00442551
GCA_023783085.1	Mandrillus sphinx	2872009988	12704201	0.00442345
GCA_023783095.1	Macaca assamensis	2793981810	12327264	0.00441208
GCF_000442215.1	Lipotes vexillifer	2463455717	10854461	0.00440619
GCF_024542745.1	Macaca thibetana thibetana	2857755652	12285777	0.0042991
GCA_021498455.1	Colobus guereza	3000554465	12894196	0.00429727
GCA_928851695.1	Macaca nigra	2857076914	12263285	0.00429225
GCF_012559485.2	Macaca fascicularis	2835963234	12132358	0.00427804
GCA_026956025.1	Macaca cyclopis	2881628796	12177770	0.004226
GCA_014849445.1	Cercopithecus mona	2939274695	12385261	0.00421371
GCF_009764315.1	Trachypithecus francoisi	2911656972	12220499	0.00419709
GCA_023781915.1	Papio hamadryas	3092810557	12953909	0.00418839
GCA_023783235.1	Lophocebus aterrimus	2940078738	12259945	0.00416994
GCF_003255815.1	Theropithecus gelada	2927829191	12186753	0.00416239
GCA_008728515.2	Papio anubis	2906651256	12083697	0.00415726
GCA_023762245.1	Trachypithecus phayrei crepuscula	2907014880	12057431	0.0041477
GCA_003118495.1	Macaca fuscata fuscata	2975282494	12308468	0.00413691
GCA_023764695.1	Pygathrix nigripes	2932771300	12087167	0.00412141
GCA_023764705.1	Rhinopithecus strykeri	2971349299	12203648	0.00410711
GCA_023783495.1	Mandrillus leucophaeus	2951274934	12114410	0.00410481
GCA_023783455.1	Erythrocebus patas	3136127270	12873006	0.00410475
GCF_003339765.1	Macaca mulatta	3008876045	12255235	0.00407303
GCA_021188215.1	Macaca arctoides	2876713193	11665887	0.00405528
GCF_015252025.1	Chlorocebus sabaeus	2975535755	12034963	0.00404464
GCA_002201775.1	Ammotragus lervia	2692232414	10813837	0.00401668
GCA_009823495.1	Capra hircus	2984593966	11971926	0.00401124
GCF_007565055.1	Rhinopithecus roxellana	3076930721	12298599	0.00399703
GCA_004027415.1	Hipposideros galeritus	2561819490	10166794	0.00396858
GCF_002776525.4	Piliocolobus tephrosceles	3040259833	12021337	0.00395405
GCA_004027105.1	Nasalis larvatus	3182648631	12440743	0.00390893
GCA_004025065.1	Semnopithecus entellus	3185760467	12389414	0.003889
GCF_000955945.1	Cercocebus atys	2885273092	11172239	0.00387216
GCF_000956065.1	Macaca nemestrina	2986821554	11200894	0.0037501
GCF_001698545.2	Rhinopithecus bieti	3025297521	11202752	0.00370302
GCA_004024825.1	Pygathrix nemaeus	3404837367	12603313	0.00370159
GCF_000951035.1	Colobus angolensis palliatus	3009136448	11022236	0.00366292
GCA_004027615.1	Cercopithecus neglectus	3553347952	12246846	0.00344657
GCA_916098195.1	Ateles hybridus	2676455343	8787456	0.00328324
GCA_023779675.1	Pithecia pithecia	2755593277	8768187	0.00318196
GCA_023783555.1	Ateles geoffroyi	2716833661	8610498	0.00316931
GCA_023783575.1	Cebus albifrons	2910572252	9185575	0.00315593
GCF_016699345.2	Saimiri boliviensis boliviensis	2684392287	8304455	0.00309361
GCF_001604975.1	Cebus imitator	2752664472	8510479	0.00309172
GCA_023762875.2	Sapajus apella	2793837231	8587991	0.00307391
GCF_000952055.2	Aotus nancymaae	2901137381	8751187	0.00301647
GCA_021498475.1	Saguinus midas	3005830005	8974653	0.00298575
GCA_006417275.1	Ourebia ourebi	2873856375	8560444	0.00297873
GCA_019969365.1	Nanger dama ruficollis	3050364818	9048547	0.00296638
GCF_009663435.1	Callithrix jacchus	2934200473	8509253	0.00290002
GCA_947034695.1	Bos taurus	3285382116	9514706	0.00289607
GCA_004027835.1	Alouatta palliata	3188539879	9156130	0.00287157
GCA_004027655.1	Graphiurus murinus	2983344110	8558456	0.00286875
GCA_004027715.1	Plecturocebus donacophilus	3112465802	8698151	0.00279462
GCA_003182575.1	Pseudois nayaur	2636223266	7147093	0.00271111
GCA_027580195.1	Bos mutus	2663486301	6976899	0.00261946
GCA_946052875.1	Bos gaurus x Bos taurus	3068537021	7847038	0.00255726
GCA_018282465.1	Bos taurus x Bison bison	2897608431	7162439	0.00247185
GCA_004024885.1	Saguinus imperator	3710839664	9070213	0.00244425
GCA_902825105.1	Syncerus caffer	2686462381	5940473	0.00221126
GCA_012070465.1	Bos indicus x Bos taurus	2771984051	6100373	0.00220072
GCF_000754665.1	Bison bison bison	2882453480	5904396	0.00204839
GCA_014182915.2	Bos gaurus	2751393743	5556166	0.0020194
GCA_009493645.1	Bos grunniens x Bos taurus	2710686648	5261475	0.00194101
GCA_026262465.1	Bos indicus	2703751618	5146337	0.00190341
GCF_002863925.1	Equus caballus	2538992441	4800904	0.00189087
GCA_003798545.1	Axis porcinus	2722440064	4946640	0.00181699
GCA_004027375.1	Macroglossus sobrinus	1939614568	3272519	0.0016872
GCA_006408675.1	Madoqua kirkii	2701360094	4513423	0.0016708
GCA_023701655.1	Ovis ammon polii x Ovis aries	2680149574	4418715	0.00164868
GCA_903231385.1	Ovis nivicola lydekkeri	2652526298	4287874	0.00161652
GCA_005458795.1	Marmota vancouverensis	2537933577	4066303	0.00160221
GCA_022416915.1	Ovis aries	2943099711	4675571	0.00158866
GCA_027580245.1	Bos grunniens	2647834805	4144078	0.00156508
GCA_028583565.1	Ovis ammon polii	2697589586	4185769	0.00155167
GCA_006411015.1	Tragelaphus spekii	3947446812	6051132	0.00153292
GCA_004026825.1	Hemitragus hylocrius	2797919830	4219617	0.00150813
GCA_009758055.1	Oreamnos americanus	2537697130	3751916	0.00147847
GCA_014523465.1	Ovis orientalis	2685736510	3966918	0.00147703
GCA_025584935.1	Bubalus depressicornis	2665440907	3925802	0.00147285
GCF_003121395.1	Bubalus bubalis	2689054858	3917698	0.00145691
GCA_003182615.2	Capra sibirica	2776032436	3952162	0.00142367
GCF_023091745.1	Budorcas taxicolor	2887475570	4092251	0.00141724
GCA_004026925.3	Procavia capensis	3832235570	5372439	0.00140191
GCA_004026945.1	Ovis canadensis	3005217799	4172743	0.0013885
GCA_021462335.1	Ovibos moschatus	2649173944	3620804	0.00136677
GCF_014754425.2	Oryx dammah	2742244902	3700414	0.00134941
GCA_007844835.1	Bos frontalis	3040423278	4091834	0.00134581
GCA_004027255.2	Galeopterus variegatus	3566739714	4758716	0.00133419
GCA_006942125.1	Hippotragus niger niger	2629537758	3451827	0.00131271
GCA_006410655.1	Kobus ellipsiprymnus	2941045267	3826469	0.00130106
GCA_003945745.1	Oryx gazella	2800160384	3642311	0.00130075
GCA_026770645.1	Equus quagga burchellii	2422301434	3134104	0.00129385
GCA_006410555.1	Capra ibex	2740059474	3499940	0.00127732
GCA_000765075.1	Capra aegagrus	2616211158	3339358	0.00127641
GCA_040182635.1	Pantholops hodgsonii_new	3178909266	4049823	0.00127397
GCA_004027495.1	Beatragus hunteri	2785308611	3487679	0.00125217
GCA_001039535.1	Ovis canadensis canadensis	2622929099	3273468	0.00124802
GCA_006408615.1	Connochaetes taurinus	2685568997	3350564	0.00124762
GCA_006410635.1	Cephalophus harveyi	2860895432	3558843	0.00124396
GCA_006410515.1	Procapra przewalskii	2759488397	3404579	0.00123377
GCA_006408695.1	Aepyceros melampus	2666488852	3264316	0.0012242
GCF_019320065.1	Cervus canadensis	2558221579	3116013	0.00121804
GCA_917880005.1	Nanger dama	2729050481	3322554	0.00121748
GCA_014926565.1	Kobus leche leche	2812020951	3412335	0.00121348
GCA_006410935.1	Redunca redunca	2819460338	3409792	0.00120938
GCF_016077325.2	Equus asinus	2462311605	2967868	0.00120532
GCF_021613505.1	Equus quagga	2533954685	3049952	0.00120363
GCA_017591445.1	Giraffa camelopardalis rothschildi	2472214496	2953917	0.00119485
GCA_935064755.1	Tragelaphus eurycerus	2881394230	3428050	0.00118972
GCA_006410795.1	Tragelaphus strepsiceros	2936347481	3484315	0.00118662
GCA_020226045.1	Muntiacus reevesi	2525237680	2995935	0.0011864
GCA_006410495.1	Tragelaphus scriptus	2936798155	3468672	0.00118111
GCA_023699985.2	Odocoileus virginianus	2454562653	2895200	0.00117952
GCF_000696695.1	Equus przewalskii	2432715828	2843889	0.00116902
GCA_024291935.2	Okapia johnstoni	2418046646	2825164	0.00116837
GCA_020226025.1	Muntiacus gongshanensis	2506728211	2926827	0.00116759
GCA_019903745.1	Rangifer tarandus caribou	2618617847	3039931	0.00116089
GCA_020276665.1	Muntiacus crinifrons	2520704888	2925065	0.00116042
GCA_003697985.1	Odocoileus hemionus sitkensis	2393423192	2770164	0.00115741
GCA_018282235.1	Giraffa camelopardalis antiquorum	2495960057	2886203	0.00115635
GCA_006408755.1	Eudorcas thomsonii	2952659516	3410099	0.00115492
GCA_014898785.1	Rangifer tarandus granti	2570779278	2968723	0.00115479
GCA_006410615.1	Neotragus moschatus	2730427749	3151225	0.00115411
GCF_003668045.3	Cricetulus griseus	2396323876	2750035	0.00114761
GCA_902712895.1	Rangifer tarandus tarandus	2521723051	2888601	0.00114549
GCA_010411085.1	Cervus hanglu yarkandensis	2628421875	3004273	0.00114299
GCA_006410535.1	Litocranius walleri	3025006209	3445759	0.00113909
GCA_004115125.1	Odocoileus hemionus hemionus	2374663924	2691478	0.00113341
GCA_006408505.1	Damaliscus lunatus	3176540199	3583608	0.00112815
GCA_002443075.1	Elaphurus davidianus	2639771916	2973813	0.00112654
GCA_007570785.1	Antilocapra americana	2542958013	2863712	0.00112613
GCF_002102435.1	Odocoileus virginianus texanus	2412864174	2713930	0.00112478
GCA_020976825.1	Odocoileus hemionus	2642509240	2969915	0.0011239
GCA_011751665.1	Moschus moschiferus	2738207938	3072607	0.00112212
GCA_008782695.1	Muntiacus muntjak	2608111708	2902531	0.00111289
GCA_006459105.1	Hydropotes inermis	2563768630	2851199	0.00111211
GCA_015832495.1	Alces alces	2518423529	2780689	0.00110414
GCA_019593525.1	Addax nasomaculatus	2838957151	3124975	0.00110075
GCA_006408465.1	Cervus albirostris	2745083889	3017501	0.00109924
GCA_012922965.1	Capreolus pygargus	2649578763	2899222	0.00109422
GCA_006410875.1	Neotragus pygmaeus	2966556911	3243249	0.00109327
GCA_004024985.1	Saiga tatarica	3089601399	3332647	0.00107867
GCA_006408585.1	Antidorcas marsupialis	3071980271	3311316	0.00107791
GCA_001651235.1	Giraffa tippelskirchi	2786286586	2998716	0.00107624
GCA_022376915.1	Moschus berezovskii	2848759310	3064610	0.00107577
GCA_006408735.1	Sylvicapra grimmia	3186559778	3410100	0.00107015
GCF_910594005.1	Cervus elaphus	2922700016	3127389	0.00107003
GCA_006408635.1	Nanger granti	3076374680	3236540	0.00105206
GCA_006410675.1	Oreotragus oreotragus	3290672026	3454865	0.0010499
GCA_006416875.1	Tragelaphus oryx	3242727498	3402234	0.00104919
GCA_028533295.1	Felis nigripes	2508997416	2625946	0.00104661
GCA_004363495.1	Phocoena phocoena	2879877728	2999699	0.00104161
GCA_006410735.1	Raphicerus campestris	3182821135	3192417	0.00100301
GCA_001262665.1	Eulemur flavifrons	2145588627	2124676	0.000990253
GCA_023653735.1	Ceratotherium simum simum	2905988854	2856438	0.000982949
GCA_023783475.1	Daubentonia madagascariensis	2442439745	2396381	0.000981142
GCA_026419965.1	Kogia breviceps	2587843009	2503674	0.000967475
GCA_006410695.1	Philantomba maxwellii	3187809524	3079257	0.000965948
GCA_021556685.1	Rattus norvegicus	2944136247	2837162	0.000963665
GCA_006411685.1	Tragelaphus buxtoni	3587776762	3436479	0.00095783
GCA_020740595.1	Lemur catta	2294931280	2189701	0.000954147
GCA_001262655.1	Eulemur macaco	2148838072	2036398	0.000947674
GCA_006408545.1	Alcelaphus buselaphus	3984768831	3716707	0.000932728
GCA_900500725.1	Arctocephalus gazella	2343133498	2170092	0.00092615
GCA_017957985.1	Sus scrofa domesticus	2541437041	2293805	0.000902562
GCA_003258685.1	Prolemur simus	2452698607	2193673	0.000894392
GCA_003033725.1	Equus asinus asinus	2350910643	2099754	0.000893166
GCF_018345385.1	Vulpes lagopus	2374986031	2111605	0.000889102
GCA_004024725.1	Cheirogaleus medius	2479649705	2156671	0.000869748
GCA_028533335.1	Chrysocyon brachyurus	2380628277	2055334	0.000863358
GCF_003254725.2	Canis lupus dingo	2379256274	2045445	0.000859699
GCA_006410775.1	Tragelaphus imberbis	4115474266	3518117	0.000854851
GCA_009660055.1	Ursus thibetanus thibetanus	2405905399	2038846	0.000847434
GCA_004024645.1	Mirza coquereli	2413914420	2044818	0.000847096
GCA_008750895.1	Mirza zaza	2401427364	2024237	0.000842931
GCF_000001635.27	Mus musculus	2762330512	2312932	0.000837312
GCF_013276365.1	Canis lupus familiaris	2374462968	1988150	0.000837305
GCA_008750975.1	Microcebus ravelobensis	2479870118	2048181	0.000825923
GCA_004027275.1	Eulemur fulvus	2952822647	2405797	0.000814745
GCA_008750915.1	Microcebus sp. 3 GT-2019	2555304216	2071136	0.000810524
GCA_004025025.1	Tapirus terrestris	2686148985	2117637	0.000788354
GCA_008750935.1	Microcebus tavaratra	2649900257	2082244	0.000785782
GCF_000165445.2	Microcebus murinus	2519615344	1976974	0.000784633
GCA_023898255.1	Nycticebus bengalensis	2892309961	2255087	0.000779684
GCA_004024905.1	Tapirus indicus	2483594764	1920524	0.000773284
GCA_004363605.1	Indri indri	2863698858	2203369	0.000769414
GCA_017311385.1	Platanista gangetica	2449660689	1880322	0.000767585
GCA_011762515.1	Tursiops truncatus	2408853548	1812830	0.00075257
GCA_008750995.1	Microcebus griseorufus	2921447570	2184311	0.000747681
GCA_002197005.1	Cervus elaphus hippelaphus	3482942540	2593677	0.00074468
GCA_024362865.1	Panthera pardus	2467608456	1830522	0.00074182
GCF_003676395.1	Lagenorhynchus obliquidens	2364511651	1749150	0.000739751
GCF_022837055.1	Prionailurus viverrinus	2492357798	1839748	0.000738156
GCA_905335845.1	Sus cebifrons	2490164772	1835315	0.000737026
GCA_023170115.1	Speothos venaticus	2351270082	1720010	0.000731524
GCA_020826845.1	Diceros bicornis minor	3043205289	2213793	0.000727454
GCF_006547405.1	Globicephala melas	2363955788	1713131	0.000724688
GCA_003521335.2	Sousa chinensis	2370308643	1716559	0.000724192
GCA_028021215.1	Eschrichtius robustus	3019787688	2185402	0.000723694
GCA_008750955.1	Microcebus mittermeieri	3103210466	2228592	0.000718157
GCA_005190385.3	Monodon monoceros	2371239206	1700886	0.000717298
GCA_006511355.2	Sus scrofa scrofa	2510323646	1793233	0.000714343
GCF_000956105.1	Propithecus coquereli	2836307000	2023244	0.000713337
GCF_016906955.1	Phacochoerus africanus	2465547542	1752746	0.000710895
GCA_921999095.2	Mus musculus molossinus	2761685521	1960991	0.00071007
GCA_004024965.2	Tragulus javanicus	2741969806	1944448	0.000709143
GCA_021442165.1	Ceratotherium simum cottoni	2527064988	1774936	0.000702371
GCA_028537955.1	Microtus californicus	2328271033	1631814	0.000700869
GCA_027257055.1	Cephalopachus bancanus	2977540238	2085120	0.000700283
GCA_004216515.1	Lycaon pictus	2164520891	1508813	0.000697066
GCA_024500485.1	Vulpes ferrilata	2409426090	1672555	0.000694172
GCF_002288925.2	Delphinapterus leucas	2393273583	1661099	0.00069407
GCF_003031525.2	Neophocaena asiaeorientalis asiaeorientalis	2315532566	1606262	0.00069369
GCA_018403435.2	Rhinoceros unicornis	2405374654	1668390	0.000693609
GCF_009873245.2	Balaenoptera musculus	2404570882	1658169	0.00068959
GCF_008692025.1	Phocoena sinus	2401176482	1645502	0.00068529
GCA_003227395.1	Tursiops aduncus	2536800311	1728587	0.000681404
GCA_024605085.1	Manis javanica	2471430237	1676339	0.000678287
GCA_026225855.1	Neophocaena asiaeorientalis sunameri	2529050481	1713781	0.000677638
GCF_937001465.1	Orcinus orca	2680492535	1814833	0.000677052
GCA_900411695.1	Physeter catodon	2545284862	1721134	0.000676205
GCA_023338255.1	Balaenoptera physalus	2442081536	1648900	0.000675203
GCA_028023285.1	Balaenoptera ricei	2712019392	1830917	0.000675112
GCA_014189135.1	Dicerorhinus sumatrensis harrissoni	2473207011	1667629	0.000674278
GCF_018350215.1	Panthera leo	2326296042	1559594	0.000670419
GCA_000978805.1	Balaenoptera bonaerensis	2303136560	1540453	0.00066885
GCA_024363105.1	Hyperoodon ampullatus	2387137710	1589043	0.000665669
GCF_018350175.1	Felis catus	2456079205	1627517	0.000662648
GCA_023065765.1	Hexaprotodon liberiensis	2404319844	1590394	0.000661474
GCA_015711505.1	Sylvilagus bachmani	2777201974	1817528	0.000654446
GCF_023065955.1	Ursus arctos	2505321502	1639112	0.000654252
GCF_014898055.1	Talpa occidentalis	2124835286	1378912	0.00064895
GCA_004329385.1	Megaptera novaeangliae	2294425610	1488549	0.000648768
GCA_022376925.1	Tragulus kanchil	3206796975	2065590	0.000644129
GCA_017311455.1	Otocyon megalotis megalotis	2405555921	1548818	0.00064385
GCA_004363515.1	Inia geoffrensis	2759765009	1772763	0.00064236
GCF_016509475.1	Prionailurus bengalensis	2466177710	1579185	0.000640337
GCA_028018385.1	Neofelis nebulosa	2499219726	1596161	0.000638664
GCA_004024745.2	Catagonus wagneri	2801652819	1780292	0.000635443
GCF_018350195.1	Panthera tigris	2438815773	1549609	0.000635394
GCA_019924945.1	Felis chaus	2458663164	1558296	0.000633798
GCA_004023805.1	Panthera onca	2581170536	1633767	0.000632956
GCA_002844835.1	Dicerorhinus sumatrensis sumatrensis	3100261213	1957337	0.000631346
GCA_905146905.1	Nyctereutes procyonoides	2417021728	1523248	0.000630217
GCF_027475565.1	Acinonyx jubatus	2407164198	1513081	0.000628574
GCA_023065835.1	Hippopotamus amphibius	2454639552	1541560	0.000628019
GCA_021130815.1	Panthera tigris tigris	2436332416	1522288	0.000624828
GCF_022079265.1	Lynx rufus	2469741373	1542964	0.000624747
GCA_004023845.1	Helogale parvula	2442665986	1519304	0.000621986
GCF_018350155.1	Leopardus geoffroyi	2456724469	1527633	0.000621817
GCA_011754075.1	Pontoporia blainvillei	2084896349	1290773	0.000619107
GCA_004363455.1	Eubalaena japonica	2876207907	1776573	0.000617679
GCF_014898765.1	Puma yagouaroundi	2505374020	1540107	0.000614721
GCA_027422475.1	Neofelis diardi	2433974702	1473529	0.0006054
GCA_025265405.1	Mesoplodon densirostris	2716924798	1644063	0.000605119
GCA_935104035.1	Camelus bactrianus	1493583908	903769	0.000605101
GCF_007474595.2	Lynx canadensis	2437914939	1471306	0.00060351
GCA_018403415.1	Prionailurus iriomotensis	2416888653	1448513	0.00059933
GCF_012393455.1	Halichoerus grypus	2368617050	1409817	0.000595207
GCA_900661375.1	Lynx pardinus	2447564282	1455972	0.000594866
GCA_004023785.1	Mungos mungo	2511063939	1484301	0.000591104
GCA_005406085.2	Prionailurus bengalensis euptilurus	2457269607	1442960	0.000587221
GCF_000464555.1	Panthera tigris altaica	2421171449	1419710	0.000586373
GCA_028538775.1	Myotis yumanensis	1976955624	1155830	0.000584651
GCA_947044825.1	Pusa hispida saimensis	2379630427	1391024	0.000584555
GCA_004363435.1	Platanista minor	2823038790	1649642	0.00058435
GCA_019348595.1	Panthera tigris jacksoni	2455894811	1432751	0.000583393
GCF_023721935.1	Panthera uncia	2464772744	1437255	0.000583119
GCF_003160815.1	Vulpes vulpes	2463485465	1436198	0.000582994
GCA_004023885.1	Cryptoprocta ferox	2539839378	1469759	0.000578682
GCF_003327715.1	Puma concolor	2463665734	1418601	0.000575809
GCF_009762305.2	Zalophus californianus	2439812578	1401250	0.000574327
GCF_004348235.1	Phoca vitulina	2393868507	1357242	0.000566966
GCA_004027085.1	Mesoplodon bidens	3020256599	1709485	0.000566007
GCF_922984935.1	Meles meles	2772990483	1567599	0.00056531
GCF_004028035.1	Eumetopias jubatus	2449532564	1382419	0.00056436
GCA_007922815.1	Macrotus californicus	2307113697	1300545	0.000563711
GCF_000164805.1	Carlito syrichta	3548008565	1996706	0.000562768
GCA_016801355.1	Caracal caracal	2452066390	1376962	0.000561552
GCA_026230055.1	Corynorhinus townsendii	2131279947	1184722	0.000555873
GCF_000321225.1	Odobenus rosmarus divergens	2430686199	1338367	0.000550613
GCA_024803745.1	Thomomys bottae	2881480756	1586183	0.000550475
GCA_004026525.1	Miniopterus schreibersii	1817426996	996217	0.000548147
GCF_021288785.1	Mirounga angustirostris	2417208371	1322056	0.000546935
GCA_024244205.1	Manis pentadactyla	2569210769	1402771	0.000545993
GCA_004027475.1	Anoura caudifer	2267979505	1216571	0.000536412
GCF_002201575.2	Neomonachus schauinslandi	2450740935	1313814	0.000536088
GCF_027406575.1	Nycticebus coucang	2953629169	1575506	0.000533414
GCA_021234435.1	Artibeus jamaicensis	2134851906	1136029	0.000532135
GCF_011800145.1	Mirounga leonina	2447683390	1294945	0.000529049
GCF_003265705.1	Callorhinus ursinus	2742908491	1435038	0.000523181
GCA_027409185.1	Cynocephalus volans	2849628486	1471457	0.000516368
GCA_003336285.1	Mus spicilegus	2530595171	1303639	0.000515151
GCA_017311185.1	Proteles cristata cristata	2419442959	1245889	0.000514949
GCA_024610735.1	Ursus americanus	2555847104	1315175	0.000514575
GCA_004024585.1	Paradoxurus hermaphroditus	2559596470	1316978	0.000514526
GCA_020387435.1	Microtus richardsoni arvicoloides	2394898132	1225744	0.000511815
GCA_023783135.1	Loris tardigradus	2772299060	1415886	0.000510726
GCA_023783435.1	Galago moholi	2576805676	1313754	0.000509838
GCF_004115265.2	Rhinolophus ferrumequinum	2101736463	1060142	0.000504412
GCA_004023905.1	Suricata suricatta	2540595432	1277922	0.000503001
GCA_921998335.2	Mus musculus musculus	2538485606	1264399	0.000498092
GCA_004024605.1	Pteronura brasiliensis	2707381928	1347300	0.000497639
GCA_004026765.1	Micronycteris hirsuta	2402138384	1190086	0.000495428
GCF_017311325.1	Ursus maritimus	2360124598	1168284	0.000495009
GCF_000181295.1	Otolemur garnettii	2552284737	1262777	0.000494763
GCA_008692635.1	Crocuta crocuta	2379943770	1176780	0.000494457
GCA_902806775.1	Microtus agrestis	2287915045	1130303	0.000494032
GCA_921999005.2	Mus musculus castaneus	2551377709	1257147	0.000492733
GCA_023213145.1	Mesocricetus auratus	2532316302	1247035	0.000492448
GCF_003584765.2	Ursus arctos horribilis	2358826500	1159232	0.000491444
GCF_003009895.1	Hyaena hyaena	2405179507	1178329	0.000489913
GCA_028551375.1	Tremarctos ornatus	2391645993	1171198	0.000489704
GCA_014364545.1	Ursus thibetanus japonicus	2242350817	1095892	0.000488725
GCA_004364475.1	Ziphius cavirostris	3608056635	1762868	0.000488592
GCA_007455595.1	Microtus oeconomus	2394127861	1168147	0.000487922
GCA_013265495.1	Vicugna vicugna mensalis	2053546445	1000475	0.000487194
GCF_011064425.1	Rattus rattus	2412890871	1173579	0.000486379
GCA_022682395.1	Desmodus rotundus	2000894011	969049	0.000484308
GCA_921998345.2	Mus musculus domesticus	2550773467	1234913	0.000484133
GCF_001888835.1	Rhinolophus sinicus	2107284251	1019302	0.000483704
GCA_013239625.1	Lama guanicoe cacsilensis	2081919748	1006968	0.000483673
GCA_013239585.1	Lama glama chaku	2066688998	996314	0.000482082
GCA_021464545.1	Hipposideros pendleburyi	2201836729	1060379	0.000481588
GCA_000767525.1	Vicugna pacos huacaya	2043228268	983665	0.000481427
GCF_001890085.1	Hipposideros armiger	2265473335	1084527	0.00047872
GCF_009834535.1	Camelus ferus	2113452246	1005657	0.000475836
GCA_004026885.1	Megaderma lyra	2846118560	1350244	0.000474416
GCF_000803125.2	Camelus dromedarius	2199512810	1039894	0.000472784
GCA_007455615.1	Microtus arvalis	2765724978	1306348	0.000472335
GCA_026167925.1	Peromyscus maniculatus sonoriensis	2658433147	1253301	0.000471443
GCF_018167655.1	Microtus oregoni	3055096385	1439491	0.000471177
GCF_014824575.2	Sturnira hondurensis	2127057883	1000454	0.000470346
GCA_004025005.1	Tadarida brasiliensis	2859036211	1341666	0.000469272
GCA_004026605.1	Ondatra zibethicus	2653275871	1243764	0.000468765
GCF_019186645.2	Phyllostomus hastatus	2115414627	991433	0.000468671
GCA_002007465.1	Ailurus styani	2373297741	1109405	0.000467453
GCF_002007445.2	Ailuropoda melanoleuca	2481758489	1158710	0.000466891
GCF_020171115.1	Neogale vison	2714753136	1266498	0.000466524
GCA_004024845.1	Tonatia saurophila	2157995226	993322	0.000460299
GCA_025134845.1	Neodon shergylaensis	2282830177	1049973	0.000459944
GCA_028534135.1	Potos flavus	2579247407	1183700	0.000458932
GCA_021234165.1	Pteronotus parnellii mesoamericanus	2100631036	955995	0.000455099
GCA_004026585.1	Noctilio leporinus	2155521204	979485	0.000454407
GCF_902655055.1	Lutra lutra	2468943552	1120630	0.00045389
GCA_004026545.1	Mormoops blainvillei	2159735623	977256	0.000452489
GCA_921997135.2	Mus spretus	2578389239	1164679	0.000451708
GCA_024510155.1	Gulo gulo luscus	2418129258	1089467	0.000450541
GCF_900094665.1	Mus caroli	2585417755	1162831	0.000449765
GCA_014049915.1	Phyllostomus discolor	2120712910	937565	0.000442099
GCF_943737965.1	Phodopus roborovskii	2414255614	1066300	0.000441668
GCF_014885135.2	Microtus fortis	2218233955	977868	0.000440832
GCF_903992535.2	Arvicola amphibius	2326510563	1025111	0.000440622
GCA_016801295.1	Manis crassicaudata	2192029213	964894	0.000440183
GCF_000147115.1	Myotis lucifugus	2061353956	903605	0.000438355
GCF_902729225.1	Pteropus giganteus	2011831654	876544	0.000435695
GCA_023856395.1	Phodopus sungorus	2146510441	933872	0.000435065
GCA_011316645.1	Cynomys gunnisoni	2709047592	1169641	0.000431754
GCA_012583365.1	Martes zibellina	2452370763	1058369	0.00043157
GCA_003508835.1	Eonycteris spelaea	1991842812	857869	0.000430691
GCF_001595765.1	Miniopterus natalensis	1825806017	785697	0.000430329
GCA_020311275.1	Eira barbara	2501895750	1072814	0.0004288
GCF_002288905.1	Enhydra lutris kenyoni	2486992108	1065377	0.00042838
GCF_010015895.1	Lontra canadensis	2436840825	1039972	0.000426771
GCA_024711535.1	Dipodomys merriami	3407769783	1451865	0.000426046
GCA_902729485.2	Mus minutoides	2876697405	1222271	0.000424887
GCA_027574615.1	Eptesicus fuscus	2033180459	861915	0.000423924
GCA_004368595.1	Myodes glareolus	2431086721	1017260	0.000418438
GCF_009829155.1	Mustela erminea	2475795015	1035604	0.000418291
GCA_020004485.1	Microtus ochrogaster	2458608383	1017690	0.000413929
GCA_006410715.1	Enhydra lutris nereis	2461409861	1014946	0.000412343
GCA_014363405.1	Pteropus pselaphon	1957996753	806362	0.00041183
GCA_003697995.1	Taxidea taxus jeffersonii	2461925801	1010411	0.000410415
GCA_004027775.1	Bradypus variegatus	1707548586	696614	0.000407961
GCA_004024625.1	Mellivora capensis	3357631155	1368753	0.000407654
GCA_019141155.1	Mustela nivalis	2535463733	1026529	0.000404868
GCF_014108235.1	Myotis myotis	2027845162	816957	0.00040287
GCF_000412655.1	Myotis brandtii	2152674747	864354	0.000401526
GCA_025583905.1	Ia io	2126207548	851827	0.000400632
GCF_000325575.1	Pteropus alecto	2018158566	805687	0.000399219
GCA_001685095.1	Ellobius talpinus	2325649532	926580	0.000398418
GCA_009859225.1	Mustela putorius furo	2492550248	993073	0.000398416
GCF_000349705.1	Leptonychotes weddellii	3198678242	1273379	0.000398095
GCA_023159085.1	Spilogale interrupta	2396818449	947218	0.000395198
GCA_020392405.1	Microtus montanus	2365924168	928870	0.000392603
GCA_004023965.1	Spilogale gracilis	2540240529	996588	0.00039232
GCA_022355385.1	Mustela nigripes	2531841363	992247	0.000391907
GCA_004026665.1	Murina aurata feae	2452069390	947469	0.000386396
GCF_000151845.1	Pteropus vampyrus	2230514699	858327	0.000384811
GCF_011762505.1	Arvicanthis niloticus	2528219625	970461	0.000383852
GCA_015472975.1	Rousettus leschenaultii	1942806832	744688	0.000383305
GCA_000181375.1	Tupaia belangeri	2229113820	849361	0.000381031
GCA_024363575.1	Perognathus longimembris	2376205389	902885	0.000379969
GCF_014176215.1	Rousettus aegyptiacus	1917276222	722953	0.000377073
GCA_026936385.1	Molossus nigricans	2438004613	916321	0.000375849
GCA_019843815.1	Praomys delectorum	2461169712	920583	0.000374043
GCA_027563665.1	Antrozous pallidus	2153049438	802405	0.000372683
GCA_001675575.1	Neotoma lepida	2393969425	880240	0.000367691
GCA_001685075.1	Ellobius lutescens	2387948491	877433	0.000367442
GCF_004664715.2	Peromyscus leucopus	2506375869	920678	0.000367334
GCF_007827085.1	Peromyscus californicus insignis	2498812370	917330	0.000367106
GCF_903995425.1	Onychomys torridus	2499557173	914794	0.000365982
GCF_014108415.1	Molossus molossus	2344521387	857908	0.00036592
GCA_004027735.1	Carollia perspicillata	2933227583	1065242	0.000363164
GCA_902168415.1	Peromyscus melanophrys	2452560476	890086	0.000362921
GCA_019843855.1	Hylomyscus alleni	2268941987	822452	0.000362483
GCA_019843835.1	Grammomys dolichurus	2168441549	785876	0.000362415
GCA_902702925.1	Peromyscus eremicus	2748198747	994030	0.000361702
GCF_000327345.1	Myotis davidii	2096856802	756612	0.000360832
GCF_004785775.1	Grammomys surdaster	2445833503	882466	0.000360804
GCA_902168425.1	Peromyscus attwateri	2543756434	905896	0.000356125
GCA_902168325.1	Peromyscus nudipes	2489124723	878875	0.000353086
GCA_021653895.1	Mastomys natalensis	2336777873	812863	0.000347856
GCA_019843965.1	Rhynchomys soricoides	2212068598	766209	0.000346377
GCF_000500345.1	Peromyscus maniculatus bairdii	2667458265	923080	0.000346052
GCA_902168405.1	Peromyscus aztecus	2540020481	871464	0.000343093
GCA_903992545.1	Pipistrellus pipistrellus	1785521483	607785	0.000340396
GCA_009793145.1	Cynopterus brachyotis	1785936280	604819	0.000338657
GCA_004025045.1	Sigmodon hispidus	2855562176	961703	0.000336782
GCF_019054845.1	Dipodomys spectabilis	2880606152	965004	0.000335
GCA_004024805.1	Xerus inauris	2690793329	889494	0.000330569
GCA_000465285.1	Eidolon helvum	1872992802	615422	0.000328577
GCA_019844195.1	Rhabdomys dilectus	2288992761	751896	0.000328483
GCF_900095145.1	Mus pahari	2506255478	816358	0.000325728
GCF_014108245.1	Pipistrellus kuhlii	1797913118	581794	0.000323594
GCA_027943515.1	Tokudaia osimensis	2470787241	793080	0.000320983
GCA_003704135.2	Peromyscus polionotus subgriseus	2678789933	859473	0.000320844
GCA_025594165.1	Tamias sibiricus	2676990199	858417	0.000320665
GCA_004027555.1	Craseonycteris thonglongyai	2440040521	775216	0.000317706
GCA_007922795.1	Nycticeius humeralis	3005579078	942302	0.000313518
GCF_008632895.1	Mastomys coucha	2538528137	792781	0.000312299
GCF_947179515.1	Apodemus sylvaticus	2925965855	910811	0.000311286
GCA_015708975.1	Procyon lotor	2284605584	686053	0.000300294
GCA_026018925.1	Tupaia tana	2985284495	886580	0.000296983
GCA_011751065.1	Aeorestes cinereus	2176163443	636097	0.000292302
GCA_004765945.2	Phataginus tricuspis	3286988412	947570	0.000288279
GCF_000334495.1	Tupaia chinensis	2888226093	831282	0.000287817
GCA_004027535.1	Acomys cahirinus	2372509812	672767	0.000283568
GCA_004026805.1	Lasiurus borealis	2946441424	828364	0.00028114
GCF_903995435.1	Acomys russatus	2330354033	647447	0.000277832
GCA_004024925.1	Scalopus aquaticus	2161042837	599979	0.000277634
GCA_026826555.1	Tolypeutes matacus	3847170989	1055469	0.000274349
GCA_004026905.1	Hystrix cristata	2618802739	708937	0.00027071
GCA_004027295.1	Dolichotis patagonum	3534936617	941899	0.000266454
GCF_017591425.1	Ochotona curzoniae	2112508274	562516	0.000266279
GCA_907164435.1	Acomys dimidiatus	2333267372	618942	0.000265268
GCA_907169655.1	Acomys percivali	2333304923	617062	0.000264458
GCA_907164505.1	Acomys kempi	2189182703	571324	0.000260976
GCA_004027185.1	Glis glis	2533748129	653985	0.00025811
GCA_004024945.1	Uropsilus gracilis	2214166884	569760	0.000257325
GCA_000164785.2	Choloepus hoffmanni	3358276665	861690	0.000256587
GCA_004363535.1	Dasyprocta punctata	3158166162	783495	0.000248085
GCA_004027875.1	Aplodontia rufa	3173623710	785570	0.000247531
GCF_001984765.1	Castor canadensis	2552704374	624483	0.000244636
GCA_020740815.1	Sciurus niger	3025753088	735314	0.000243019
GCA_020662805.1	Glaucomys volans	2620057981	631232	0.000240923
GCA_004027025.1	Myocastor coypus	3111616842	748241	0.000240467
GCA_907164565.1	Psammomys obesus	2395806936	573180	0.000239243
GCF_902686445.1	Sciurus carolinensis	2850669982	674881	0.000236745
GCA_010120015.1	Rhombomys opimus	2406446827	560644	0.000232976
GCA_028451465.1	Erethizon dorsatum	2462563024	572336	0.000232415
GCA_007922755.1	Pedetes capensis	2958857568	685433	0.000231655
GCA_004026785.1	Meriones unguiculatus	2753800203	637628	0.000231545
GCA_019455555.1	Galemys pyrenaicus	1852369940	422640	0.000228162
GCA_004027165.1	Ctenomys sociabilis	2954055332	669944	0.000226788
GCA_021461705.1	Cryptotis parvus	2228605349	503836	0.000226077
GCA_907164525.1	Lophiomys imhausi	2961116218	668510	0.000225763
GCA_004026855.1	Lepus americanus	3324945492	749602	0.000225448
GCA_005280165.1	Marmota himalayana	2502946427	558072	0.000222966
GCA_902686455.2	Sciurus vulgaris	2914665750	648354	0.000222445
GCA_004363575.1	Solenodon paradoxus	2155699905	474889	0.000220295
GCA_013371645.1	Oryctolagus cuniculus cuniculus	2815256747	619215	0.00021995
GCF_001458135.2	Marmota marmota marmota	2539668067	558395	0.000219869
GCA_004027005.1	Muscardinus avellanarius	2609769701	572635	0.00021942
GCF_015220235.1	Choloepus didactylus	3254907359	713367	0.000219167
GCF_021218885.1	Marmota monax	2672305474	585524	0.000219108
GCA_027595985.1	Sorex araneus	2436092420	532936	0.000218767
GCA_944319715.1	Heterocephalus glaber	2531404984	551727	0.000217953
GCF_003676075.3	Marmota flaviventris	2616314701	565133	0.000216003
GCF_023159225.1	Perognathus longimembris pacificus	2240703209	474561	0.000211791
GCA_016801275.1	Hystrix brachyura	2299540346	480929	0.000209141
GCA_026225945.1	Cricetomys ansorgei	2559505192	530541	0.000207283
GCA_002406435.1	Spermophilus dauricus	3174753155	647234	0.000203869
GCF_000208655.3	Dasypus novemcinctus	3682895376	741687	0.000201387
GCA_004027895.1	Orientallactaga bullata	3273545392	649298	0.000198347
GCA_002335545.1	Apodemus speciosus	3577011245	706403	0.000197484
GCF_000260255.1	Octodon degus	3034233295	598139	0.00019713
GCA_004027595.1	Dinomys branickii	2842580587	557556	0.000196144
GCF_000236235.1	Ictidomys tridecemlineatus	2511089994	491673	0.000195801
GCF_024166365.1	Elephas maximus indicus	3443772156	668604	0.000194149
GCA_026122425.1	Sorex cinereus	2312078313	445606	0.00019273
GCA_002564305.1	Octomys mimax	2730395920	523968	0.000191902
GCA_023851605.1	Tamandua tetradactyla	3245834431	619476	0.000190853
GCA_002901085.1	Solenodon paradoxus woodi	2079130574	396767	0.000190833
GCF_003426925.1	Urocitellus parryii	2554613249	478918	0.000187472
GCA_004024685.1	Dipodomys stephensi	2509044460	469160	0.000186988
GCA_023101885.1	Typhlomys cinereus	2710721685	506227	0.00018675
GCA_004026745.1	Myrmecophaga tridactyla	3768492838	702724	0.000186473
GCA_004024765.1	Zapus hudsonius	2760753987	504627	0.000182786
GCA_004027915.1	Capromys pilorides	3309177880	603077	0.000182244
GCF_000299155.1	Elephantulus edwardii	3893431087	708074	0.000181864
GCA_004027575.1	Cricetomys gambianus	2545627753	461463	0.000181277
GCA_002564285.1	Tympanoctomys barrerae	2831754833	510245	0.000180187
GCF_000151885.1	Dipodomys ordii	2272802748	405246	0.000178302
GCF_002099425.1	Phascolarctos cinereus	3232802339	574940	0.000177846
GCA_004027635.1	Crocidura indochinensis	3387002664	596732	0.000176183
GCF_020740685.1	Jaculus jaculus	2899688031	506619	0.000174715
GCA_004027455.1	Hydrochoerus hydrochaeris	2841231945	495894	0.000174535
GCF_000276665.1	Chinchilla lanigera	2421133765	419411	0.000173229
GCF_000743615.1	Fukomys damarensis	2371520276	410243	0.000172987
GCA_004026705.1	Microgale talazaci	3357655642	580306	0.000172831
GCA_009823505.1	Rhizomys pruinosus	3759876854	646415	0.000171925
GCA_004365215.1	Cuniculus paca	3842705107	659642	0.000171661
GCF_000243295.1	Trichechus manatus latirostris	3143544830	538826	0.000171407
GCA_009760805.1	Lepus timidus	2737463557	467925	0.000170934
GCA_004026965.1	Petromus typicus	2511975196	426821	0.000169914
GCF_000260355.1	Condylura cristata	1792088669	303249	0.000169215
GCF_000001905.1	Loxodonta africana	3237017166	540576	0.000166998
GCF_000151735.1	Cavia porcellus	2757684709	450093	0.000163214
GCA_905400935.1	Dugong dugon	3238262633	527866	0.000163009
GCF_024139225.1	Suncus etruscus	2502583410	402480	0.000160826
GCF_000622305.1	Nannospalax galili	3121274471	501467	0.000160661
GCA_004025085.1	Thryonomys swinderianus	2903555555	453698	0.000156256
GCA_004027695.1	Cavia tschudii	3254042780	461901	0.000141947
GCA_004027205.1	Ctenodactylus gundi	2441611202	345787	0.000141622
GCF_000292845.1	Ochotona princeps	2259302642	296226	0.000131114
GCA_000688575.1	Cavia aperea	2750580533	349820	0.00012718
GCA_028372415.1	Notamacropus eugenii	3492052487	435140	0.000124609
GCF_000313985.2	Echinops telfairi	2985009103	362446	0.000121422
GCA_028571685.1	Heterohyrax brucei	3531666136	420430	0.000119046
GCF_000296755.1	Erinaceus europaeus	2750575493	326922	0.000118856
GCF_000296735.1	Chrysochloris asiatica	4265227363	486905	0.000114157
GCA_011680675.1	Gymnobelideus leadbeateri	3513905951	385491	0.000109704
GCF_011100635.1	Trichosurus vulpecula	3401370982	360128	0.000105877
GCF_015852505.1	Tachyglossus aculeatus	2240712373	212624	9.48913e-05
GCF_019393635.1	Dromiciops gliroides	3344492130	310139	9.27313e-05
GCF_000298275.1	Orycteropus afer afer	4502951408	415163	9.2198e-05
GCF_004115215.2	Ornithorhynchus anatinus	1882571920	171552	9.11264e-05
GCA_020854095.1	Dasyurus viverrinus	3178470209	266778	8.39328e-05
GCA_028533205.1	Lagorchestes hirsutus	3483372673	286073	8.21253e-05
GCA_023548195.1	Bettongia penicillata ogilbyi	3436039379	271435	7.89965e-05
GCF_900497805.2	Vombatus ursinus	3532345396	275011	7.78551e-05
GCA_028583105.1	Macropus fuliginosus	3840906517	288729	7.51721e-05
GCF_016432865.1	Antechinus flavipes	3232653893	233918	7.2361e-05
GCF_902635505.1	Sarcophilus harrisii	3125269098	224897	7.19608e-05
GCA_027887165.1	Monodelphis domestica	3631012402	240650	6.62763e-05
GCA_023553655.1	Myrmecobius fasciatus	3480705503	230228	6.61441e-05
GCA_016696395.1	Antechinus stuartii	3352537265	216527	6.4586e-05
GCF_016433145.1	Gracilinanus agilis	3756118611	216745	5.77045e-05
