## Supplemental Table 2 for "Disinfecting eukaryotic reference genomes to improve taxonomic inference from ancient environmental metagenomic data"

### Sheet: SupplTable2
REFERENCE_ID	ORGANISM	REFERENCE_LENGTH	CONTAMINATED_LENGTH	CONTAMINATION_FRACTION
GCF_001433935.1	Oryza sativa	380663247	5912275	0.0155315
GCF_020379485.1	Brassica napus	1018585686	14006570	0.013751
GCF_002220235.1	Bathycoccus prasinos	15325569	149023	0.00972382
GCF_902167145.1	Zea mays	1423541958	13816750	0.0097059
GCF_000309985.2	Brassica rapa	358866685	3126912	0.0087133
GCF_008831285.1	Nymphaea colorata	415831221	3556106	0.0085518
GCF_020796205.1	Ziziphus jujuba	412397865	3232660	0.00783869
GCF_020283565.1	Trifolium pratense	420927792	3262645	0.00775108
GCF_000214015.3	Ostreococcus tauri	13249986	94338	0.00711986
GCF_002806865.1	Cucurbita pepo	265722866	1871861	0.00704441
GCF_013401445.1	Tripterygium wilfordii	354342267	2257113	0.00636987
GCF_019578655.1	Ricinus communis	320880222	1874697	0.00584236
GCF_004118075.2	Vigna unguiculata	527394010	2549424	0.004834
GCF_000002425.4	Physcomitrium patens	479949212	2297349	0.00478665
GCF_000002775.4	Populus trichocarpa	441528707	1970168	0.00446215
GCF_001411555.2	Juglans regia	582508021	2370319	0.00406916
GCF_000001735.4	Arabidopsis thaliana	121663114	478828	0.00393569
GCF_020921035.1	Rhodamnia argentea	352492707	1255549	0.00356191
GCF_000231095.2	Oryza brachyantha	267718537	952978	0.00355963
GCF_000005505.3	Brachypodium distachyon	275820266	919348	0.00333314
GCF_000004075.3	Cucumis sativus	230418354	737855	0.00320224
GCF_000346465.2	Prunus persica	231362084	718176	0.00310412
GCF_000004515.6	Glycine max	995257530	3002773	0.00301708
GCF_007655135.1	Punica granatum	325836091	969296	0.0029748
GCF_013358625.1	Macadamia integrifolia	757354109	2214647	0.00292419
GCF_904849725.1	Hordeum vulgare	4296142692	12396281	0.00288544
GCF_000346735.1	Prunus mume	237934723	674249	0.00283376
GCF_003576645.1	Ipomoea triloba	469689003	1327525	0.00282639
GCF_000002595.2	Chlamydomonas reinhardtii	112950109	315504	0.0027933
GCF_000512975.1	Sesamum indicum	279651642	779683	0.00278805
GCF_000184155.1	Fragaria vesca	217947344	594853	0.00272934
GCF_000263155.2	Setaria italica	412633034	1072472	0.00259909
GCF_005286985.1	Setaria viridis	402467440	987411	0.00245339
GCF_000327365.2	Gossypium raimondii	377009015	918482	0.00243623
GCF_902201215.1	Prunus dulcis	231553162	557007	0.00240553
GCF_018687715.1	Carya illinoinensis	685673718	1568234	0.00228714
GCF_001540865.1	Ananas comosus	388425068	882644	0.00227237
GCF_004193775.1	Glycine soja	1030663222	2310852	0.0022421
GCF_001659605.2	Manihot esculenta	651104880	1450404	0.0022276
GCF_002917755.1	Beta vulgaris	550070203	1204715	0.00219011
GCF_018873765.1	Telopea speciosissima	836779518	1775803	0.00212219
GCF_002211085.1	Panicum hallii	544820678	1155121	0.00212019
GCF_009727055.1	Benincasa hispida	928167940	1957849	0.00210937
GCF_016545825.1	Eucalyptus grandis	626805779	1317798	0.0021024
GCF_000695525.1	Brassica oleracea	497119421	1040509	0.00209308
GCF_002742605.1	Olea europaea	1160184532	2398691	0.00206751
GCF_010389155.1	Erigeron canadensis	433482934	874494	0.00201737
GCF_002114115.1	Malus domestica	715081339	1424811	0.00199252
GCF_009389715.1	Phoenix dactylifera	786076989	1561444	0.00198638
GCF_016808335.1	Panicum virgatum	1148831202	2270947	0.00197675
GCF_001879085.1	Nicotiana attenuata	2405128956	4572803	0.00190127
GCF_000188115.5	Solanum lycopersicum	841763880	1594589	0.00189434
GCF_003473485.1	Medicago truncatula	437174831	825786	0.00188891
GCF_000003745.3	Vitis vinifera	494301063	929605	0.00188065
GCF_004379255.1	Salvia splendens	819928352	1535065	0.00187219
GCF_018294505.1	Triticum aestivum	2394562826	4417513	0.00184481
GCF_900626175.2	Cannabis sativa	890750221	1624541	0.00182379
GCF_001531365.2	Cynara cardunculus	737049148	1332629	0.00180806
GCF_001625215.1	Daucus carota	428567015	770956	0.00179892
GCF_003713205.1	Coffea eugenioides	711570766	1273641	0.0017899
GCF_001865875.1	Lupinus angustifolius	619362979	1104576	0.00178341
GCF_023119035.1	Salvia hispanica	326827722	579835	0.00177413
GCF_000317415.1	Citrus sinensis	333295731	566596	0.00169998
GCF_009730915.1	Dioscorea cayenensis	594048179	993354	0.00167218
GCF_000003195.3	Sorghum bicolor	721167542	1184597	0.00164261
GCF_007990345.1	Gossypium hirsutum	2344505430	3834496	0.00163552
GCF_004785595.1	Juglans microcarpa	536694095	872480	0.00162566
GCF_001406875.1	Solanum pennellii	941866912	1518136	0.00161184
GCF_907164915.1	Impatiens glandulifera	664932363	1045293	0.00157203
GCF_001190045.1	Vigna angularis	475106835	730274	0.00153707
GCF_000817695.2	Arachis duranensis	1102333239	1691467	0.00153444
GCF_004353265.1	Vitis riparia	508604644	736048	0.00144719
GCF_000340665.2	Cajanus cajan	600381217	811083	0.00135095
GCF_002878395.1	Capsicum annuum	3266069394	4324212	0.00132398
GCF_000313855.2	Musa acuminata	480105351	628491	0.00130907
GCF_001633185.2	Quercus lobata	860047341	1096186	0.00127456
GCF_002575655.2	Aegilops tauschii	4288535519	4926130	0.00114867
GCF_003573695.1	Papaver somniferum	2760804223	3136128	0.00113595
GCF_003086295.2	Arachis hypogaea	2599691351	2952761	0.00113581
GCF_000633955.1	Camelina sativa	652063249	726317	0.00111388
GCF_000331145.1	Cicer arietinum	539745559	547137	0.00101369
GCF_003073215.2	Triticum urartu	4930017752	4987905	0.00101174
GCF_000741045.1	Vigna radiata	471366454	455008	0.000965296
GCF_002870075.3	Lactuca sativa	2428791451	2185090	0.000899661
GCF_000816755.2	Arachis ipaensis	1376062904	1171604	0.000851417
GCF_002994745.2	Rosa chinensis	523704319	419141	0.000800339
GCF_003713225.1	Coffea arabica	813676625	622407	0.000764932
GCF_000208745.1	Theobroma cacao	330294793	245908	0.000744511
GCF_022539505.1	Lolium rigidum	2479109155	1754574	0.000707744
GCF_011075055.1	Mangifera indica	249957367	176284	0.000705256
GCF_000499845.1	Phaseolus vulgaris	529761651	372081	0.000702355
GCF_002162155.2	Triticum dicoccoides	10855122018	7232091	0.000666238
GCF_002127325.2	Helianthus annuus	3060215221	1768003	0.000577738
GCF_001876935.1	Asparagus officinalis	1207336302	638192	0.000528595
GCF_018446385.1	Zingiber officinale	3141936265	1648844	0.000524786
GCF_000442705.1	Elaeis guineensis	1560784276	801649	0.000513619
