## Supplemental Table 3 for "Disinfecting eukaryotic reference genomes to improve taxonomic inference from ancient environmental metagenomic data"

### Sheet: SupplTable3
REFERENCE_ID	ORGANISM	REFERENCE_LENGTH	CONTAMINATED_LENGTH	CONTAMINATION_FRACTION
GCF_018831695.1	Puntigrus tetrazona	742999393	1201703	0.00161737
GCF_013265735.2	Oncorhynchus mykiss	2380717122	3101390	0.00130271
GCF_018812025.1	Megalobrama amblycephala	1128386877	1381511	0.00122432
GCF_021917145.1	Hypomesus transpacificus	444562040	456940	0.00102784
GCF_020085105.1	Siniperca chuatsi	730800884	740940	0.00101387
GCF_001858045.2	Oreochromis niloticus	1022444122	993422	0.000971615
GCF_016432855.1	Salvelinus namaycush	2384607293	2302636	0.000965625
GCF_011004845.1	Esox lucius	934061115	901854	0.000965519
GCF_012931545.1	Oncorhynchus keta	1884001846	1799183	0.000954979
GCF_000972845.2	Larimichthys crocea	668910200	633955	0.000947743
GCF_900634625.1	Parambassis ranga	560196586	528216	0.000942912
GCF_901709675.1	Syngnathus acus	329736797	309301	0.000938024
GCF_014805685.1	Silurus meridionalis	754973197	686459	0.000909249
GCF_002021735.2	Oncorhynchus kisutch	2415512128	2190007	0.000906643
GCF_022655615.1	Tachysurus fulvidraco	723884115	651888	0.000900542
GCF_900324485.2	Mastacembelus armatus	601817512	537291	0.000892781
GCF_016920845.1	Gasterosteus aculeatus	479760691	427045	0.000890121
GCF_910596095.1	Thunnus maccoyii	795464409	704887	0.000886133
GCF_900700375.1	Denticeps clupeoides	576857970	509090	0.000882522
GCF_006149115.2	Oncorhynchus nerka	1957316423	1693182	0.000865053
GCF_020382885.2	Scatophagus argus	580315669	498719	0.000859393
GCF_900880675.1	Sparus aurata	847488399	710842	0.000838763
GCF_009078355.1	Pangasianodon hypophthalmus	771623310	645852	0.000837004
GCF_021292245.1	Micropterus dolomieu	843421122	700664	0.00083074
GCF_902148845.1	Salarias fasciatus	810799028	671759	0.000828515
GCF_018340385.1	Cyprinus carpio	1708140461	1408899	0.000824814
GCF_017976325.1	Chelmon rostratus	654945254	527208	0.000804965
GCF_900324465.2	Anabas testudineus	564918995	449323	0.000795376
GCF_021184085.1	Oncorhynchus gorbuscha	2735131108	2174045	0.00079486
GCF_902150065.1	Myripristis murdjan	849175627	668150	0.000786822
GCF_003368295.1	Carassius auratus	1850982041	1452600	0.000784773
GCF_901000725.2	Takifugu rubripes	390528838	300564	0.000769633
GCF_904848185.1	Acanthopagrus latus	696563297	535844	0.000769268
GCF_900634795.3	Betta splendens	448745014	337625	0.000752376
GCF_008692095.1	Etheostoma spectabile	869054927	632710	0.000728044
GCF_010015445.1	Perca fluviatilis	967201681	703504	0.00072736
GCF_019176455.1	Solea senegalensis	613595117	441294	0.000719194
GCF_900963305.1	Echeneis naucrates	553299751	392410	0.000709218
GCF_018296145.1	Oncorhynchus tshawytscha	2333110613	1642783	0.000704117
GCF_004354835.1	Perca flavescens	892080726	624446	0.000699988
GCF_008729295.1	Plectropomus leopardus	910679928	624107	0.00068532
GCF_901001165.1	Salmo trutta	2411412230	1651308	0.000684789
GCF_002910315.2	Salvelinus sp	2205719898	1508422	0.000683868
GCF_914725855.1	Thunnus albacares	805303049	547821	0.000680267
GCF_002234675.1	Oryzias latipes	746291382	503402	0.000674538
GCF_009769545.1	Cyclopterus lumpus	582433710	386270	0.0006632
GCF_008315115.2	Sander lucioperca	916259126	606194	0.000661597
GCF_017976425.1	Toxotes jaculatrix	631861870	415797	0.00065805
GCF_003331165.1	Xiphophorus hellerii	745121275	479980	0.000644164
GCF_022458985.1	Mugil cephalus	645430599	414239	0.000641803
GCF_009829125.1	Periophthalmus magnuspinnatus	765165616	489194	0.000639331
GCF_009819705.1	Hippoglossus hippoglossus	606739188	381127	0.000628156
GCF_005281545.1	Epinephelus lanceolatus	1105541609	690077	0.000624198
GCF_000523025.1	Cynoglossus semilaevis	478050495	296760	0.000620771
GCF_905237065.1	Salmo salar	2802529146	1734950	0.000619066
GCF_902167405.1	Gadus morhua	681132632	416219	0.000611069
GCF_022539355.2	Hippoglossus stenolepis	612201298	374036	0.000610969
GCF_019740435.1	Gambusia affinis	691502123	420397	0.000607948
GCF_007364275.1	Archocentrus centrarchus	948479288	576265	0.000607567
GCF_022379125.1	Scophthalmus maximus	547205310	331675	0.000606125
GCF_010645085.1	Acipenser ruthenus	1861011191	1112841	0.000597977
GCF_013358895.1	Oreochromis aureus	1022334958	610083	0.000596755
GCF_900634775.1	Gouania willdenowi	952770193	556605	0.000584196
GCF_000238955.4	Maylandia zebra	973444169	565130	0.000580547
GCF_009762535.1	Notolabrus celidotus	860856770	494406	0.000574319
GCF_015220745.1	Sebastes umbrosus	814252489	460854	0.000565984
GCF_900634415.1	Cottoperca gobio	619548472	350521	0.000565768
GCF_016859285.1	Xiphias gladius	703310607	385711	0.000548422
GCF_018492685.1	Alosa sapidissima	918641373	499002	0.000543196
GCF_000146605.3	Meleagris gallopavo	1134159117	612958	0.000540452
GCF_013103735.1	Etheostoma cragini	653798915	349110	0.000533972
GCF_002775205.1	Xiphophorus maculatus	716059903	381223	0.00053239
GCF_015220715.1	Pygocentrus nattereri	1242417983	654437	0.000526745
GCF_017639745.1	Melanotaenia boesemani	880019042	453638	0.000515487
GCF_011125445.2	Fundulus heteroclitus	1223564688	626654	0.000512154
GCF_020615455.1	Coregonus clupeaformis	2799179149	1428858	0.000510456
GCF_002922805.2	Oryzias melastigma	791686046	402110	0.000507916
GCF_001444195.1	Xiphophorus couchianus	700017231	349541	0.000499332
GCF_900700415.2	Clupea harengus	799431853	390884	0.000488952
GCF_016699485.2	Gallus gallus	1070887886	521228	0.000486725
GCF_001660625.2	Ictalurus punctatus	835468993	394367	0.000472031
GCF_900246225.1	Astatotilapia calliptera	895119781	419498	0.00046865
GCF_001649575.2	Kryptolebias marmoratus	692000072	322049	0.000465389
GCF_902827115.1	Pseudochaenichthys georgianus	1043204015	471020	0.000451513
GCF_902362185.1	Chanos chanos	667877878	299419	0.000448314
GCF_018320785.1	Cheilinus undulatus	1193030025	523188	0.000438537
GCF_013347855.1	Anguilla anguilla	995363386	425140	0.00042712
GCF_021462225.1	Girardinichthys multiradiatus	1169170774	496977	0.000425068
GCF_013368585.1	Megalops cyprinoides	975245783	406790	0.000417115
GCF_902148855.1	Sphaeramia orbicularis	1365040521	568638	0.000416572
GCF_016700215.2	Gallus gallus	1068019895	441193	0.000413094
GCF_017654505.1	Polyodon spathula	1567786700	634778	0.000404888
GCF_000002035.6	Danio rerio	1707191152	683452	0.000400337
GCF_000372685.2	Astyanax mexicanus	1357494369	533008	0.000392641
GCF_900964775.1	Scleropages formosus	797639101	312906	0.00039229
GCF_017589495.1	Alosa alosa	868706282	334120	0.000384618
GCF_000633615.1	Poecilia reticulata	743817335	281543	0.000378511
GCF_013358815.1	Electrophorus electricus	599181647	225911	0.000377033
GCF_014905685.2	Nematolebias whitei	1238631503	463258	0.000374008
GCF_011077185.1	Oxyura jamaicensis	1166716859	382077	0.00032748
GCF_015476345.1	Anas platyrhynchos	1208342557	392458	0.00032479
GCF_012275295.1	Melopsittacus undulatus	1191144844	383369	0.000321849
GCF_009819795.1	Aythya fuligula	1145788186	345710	0.000301722
GCF_902500255.1	Thalassophryne amazonica	2487369650	695545	0.000279631
GCF_900747795.1	Erpetoichthys calabaricus	3874556926	1066977	0.00027538
GCF_009769625.2	Cygnus olor	1153089835	305464	0.000264909
GCF_016835505.1	Polypterus senegalus	3735116273	940961	0.000251923
GCF_000004195.4	Xenopus tropicalis	1475489651	369459	0.000250398
GCF_010993605.1	Petromyzon marinus	1107201966	273324	0.00024686
GCF_001465895.1	Nothobranchius furzeri	1263229586	303419	0.000240193
GCF_905171765.1	Bufo bufo	5128823879	1028239	0.000200482
GCF_000242695.1	Lepisosteus oculatus	961643610	186155	0.00019358
GCF_004027225.2	Strigops habroptila	1167740878	223035	0.000190997
GCF_001577835.2	Coturnix japonica	943118913	173676	0.000184151
GCF_002078875.1	Numida meleagris	1060653131	190086	0.000179216
GCF_003957555.1	Calypte anna	1077348789	192362	0.000178551
GCF_017639655.2	Falco naumanni	1235981796	220220	0.000178174
GCF_014858855.1	Bufo gargarizans	4621241119	810701	0.000175429
GCF_003957565.2	Taeniopygia guttata	1073875879	187057	0.000174189
GCF_020740725.1	Corvus hawaiiensis	1170804992	201680	0.000172258
GCF_004329235.1	Podarcis muralis	1536204899	254944	0.000165957
GCF_009819535.1	Lacerta agilis	1414594255	230049	0.000162625
GCF_900496995.4	Aquila chrysaetos	1254266646	202974	0.000161827
GCF_012460135.1	Molothrus ater	1105434675	176144	0.000159344
GCF_011800845.1	Zootoca vivipara	1488718032	230871	0.00015508
GCF_009829145.1	Chiroxiphia lanceolata	1107792169	171336	0.000154664
GCF_009769535.1	Thamnophis elegans	1700060327	250092	0.000147108
GCF_901933205.1	Camarhynchus parvulus	1069137288	152708	0.000142833
GCF_905171775.1	Rana temporaria	4179946583	585734	0.00014013
GCF_015220075.1	Falco rusticolus	1215778356	164600	0.000135387
GCF_009650955.1	Corvus moneduloides	1131279715	152051	0.000134406
GCF_016161935.1	Mauremys reevesii	2407067464	323178	0.000134262
GCF_015832195.1	Motacilla alba	1090548860	145146	0.000133094
GCF_000241765.4	Chrysemys picta	2522761936	331977	0.000131593
GCF_009819885.2	Catharus ustulatus	1150476883	149181	0.000129669
GCF_000247815.1	Ficedula albicollis	1136993066	137223	0.000120689
GCF_000738735.5	Corvus cornix	1048063108	123986	0.0001183
GCF_015227805.1	Hirundo rustica	1124388453	128274	0.000114083
GCF_005870125.1	Lonchura striata	1077941981	117847	0.000109326
GCF_017654675.1	Xenopus laevis	2788177195	304461	0.000109197
GCF_010909765.2	Amblyraja radiata	2601431845	272815	0.000104871
GCF_020497125.1	Mauremys mutica	2525774293	247848	9.81275e-05
GCF_001522545.3	Parus major	1037316774	101428	9.77792e-05
GCF_000090745.1	Anolis carolinensis	1829132485	173912	9.5079e-05
GCF_901001135.1	Rhinatrema bivittatum	5407893838	511111	9.4512e-05
GCF_901765095.1	Microcaecilia unicolor	4764038941	403704	8.47399e-05
GCF_902459505.1	Geotrypetes seraphini	3842420603	262539	6.83265e-05
GCF_023653815.1	Caretta caretta	2169580558	144894	6.67843e-05
GCF_015237465.2	Chelonia mydas	2169948078	141201	6.50711e-05
GCF_009764565.3	Dermochelys coriacea	2200841477	139765	6.35053e-05
GCF_007399415.2	Gopherus evgoodei	2336873792	140891	6.02904e-05
GCF_019175285.1	Sceloporus undulatus	1937264219	113775	5.87297e-05
GCF_013100865.1	Trachemys scripta	2161636023	121479	5.61977e-05
GCF_004010195.1	Chiloscyllium plagiosum	3615801481	190177	5.25961e-05
GCF_902713615.1	Scyliorhinus canicula	4290747056	215134	5.01391e-05
GCF_017639515.1	Carcharodon carcharias	4357750076	207338	4.75791e-05
GCF_021028975.2	Sphaerodactylus townsendi	1841028378	82815	4.4983e-05
GCF_021869965.1	Rhincodon typus	2929355451	110157	3.76045e-05
GCF_022316705.1	Stegostoma fasciatum	2818064697	96944	3.44009e-05
GCF_019279795.1	Protopterus annectens	40721919790	1380274	3.38951e-05
