## Supplemental Table 4 for "Disinfecting eukaryotic reference genomes to improve taxonomic inference from ancient environmental metagenomic data"

### Sheet: SupplTable4
REFERENCE_ID	ORGANISM	REFERENCE_LENGTH	CONTAMINATED_LENGTH	CONTAMINATION_FRACTION
GCF_017639315.1	Drosophila ananassae	217381238	5120484	0.0235553
GCF_004382145.1	Drosophila mauritiana	154851987	1755758	0.0113383
GCF_004382195.2	Drosophila sechellia	155636173	1638888	0.0105303
GCF_000237925.1	Schistosoma mansoni	370608825	2474410	0.00667661
GCF_016746395.2	Drosophila simulans	133858030	861328	0.00643464
GCF_000001215.4	Drosophila melanogaster	146122351	931323	0.00637358
GCF_013141755.1	Anopheles stephensi	247518263	1246122	0.00503446
GCF_014743375.2	Drosophila subpulchrella	269573166	1312977	0.00487058
GCF_021234035.1	Daphnia pulicaria	188142099	909005	0.00483148
GCF_016920715.1	Anopheles arabiensis	261103779	1246405	0.0047736
GCF_021901455.1	Neodiprion lecontei	276608460	1298876	0.00469572
GCF_914767665.1	Harmonia axyridis	432617062	1789722	0.00413697
GCF_021155765.1	Diprion similis	274729543	1050981	0.00382551
GCF_905147105.1	Pieris brassicae	297198124	1039719	0.0034984
GCF_016746235.2	Drosophila teissieri	151986091	520928	0.00342747
GCF_009650485.1	Drosophila albomicans	168610386	562964	0.00333885
GCF_021155775.1	Neodiprion pinetum	277039880	920262	0.00332177
GCF_917208135.1	Athalia rosae	174820972	567893	0.00324843
GCF_016746245.2	Drosophila santomea	149247251	470100	0.00314981
GCF_016746365.2	Drosophila yakuba	150364130	465854	0.00309817
GCF_021155785.1	Neodiprion fabricii	264762625	811542	0.00306517
GCF_932526225.1	Nematostella vectensis	273908773	667407	0.0024366
GCF_016920705.1	Anopheles coluzzii	277981151	667252	0.00240035
GCF_905475395.1	Chrysoperla carnea	569569907	1367116	0.00240026
GCF_009870125.1	Drosophila pseudoobscura	166004388	395599	0.00238306
GCF_017562075.2	Anopheles merus	299286750	699513	0.00233727
GCF_021901495.1	Neodiprion virginianus	267353373	621680	0.00232531
GCF_000005575.2	Anopheles gambiae	269448121	617701	0.00229247
GCF_013340165.1	Drosophila suzukii	272479300	568393	0.002086
GCF_905147765.1	Vanessa atalanta	376594564	770748	0.00204663
GCF_013758885.1	Anopheles albimanus	175479447	300184	0.00171065
GCF_004354385.1	Drosophila innubila	170777838	289902	0.00169754
GCF_019457755.1	Venturia canescens	295606468	501101	0.00169516
GCF_014905235.1	Bombyx mori	468022506	757008	0.00161746
GCF_013753865.1	Acropora millepora	483304703	756243	0.00156473
GCF_912999745.1	Papilio machaon	256315937	381189	0.00148718
GCF_009193385.2	Nasonia vitripennis	302265065	435891	0.00144208
GCF_008121235.1	Drosophila subobscura	128352168	174381	0.00135861
GCF_018902025.1	Drosophila willistoni	251102331	291652	0.00116149
GCF_020631705.1	Daphnia magna	164158321	183781	0.00111954
GCF_907164935.1	Osmia bicornis	226685872	249130	0.00109901
GCF_003590095.1	Trichoplusia ni	374348573	410064	0.00109541
GCF_001040885.1	Strongyloides ratti	43869477	47842	0.00109055
GCF_020080835.1	Cotesia glomerata	293661957	282878	0.000963278
GCF_902806685.1	Maniola hyperantus	414939507	398641	0.000960721
GCF_014356525.1	Nilaparvata lugens	1105959454	1055394	0.000954279
GCF_021461385.2	Schistocerca piceifrons	8888168286	8062823	0.000907141
GCF_905147795.1	Pieris rapae	260643051	229866	0.000881919
GCF_905220415.1	Colias croceus	330311998	289699	0.000877047
GCF_000004555.2	Caenorhabditis briggsae	110190740	96059	0.000871752
GCF_003369915.1	Drosophila miranda	291880985	241405	0.000827067
GCF_021134715.1	Daphnia pulex	135416331	108836	0.000803714
GCF_905163445.1	Pararge aegeria	525180554	384253	0.000731659
GCF_005508785.2	Acyrthosiphon pisum	542554012	380903	0.000702055
GCF_014905175.1	Aphidius gifuensis	159580716	110343	0.000691456
GCF_003672135.1	Ooceraea biroi	227607810	153783	0.000675649
GCF_002237135.1	Teleopsis dalmanni	634057232	406652	0.000641349
GCF_905147365.1	Aricia agestis	442519638	261182	0.000590216
GCF_932276165.1	Plutella xylostella	328691155	191228	0.000581786
GCF_905475465.1	Pieris napi	324506710	187939	0.000579153
GCF_013373865.1	Monomorium pharaonis	330932086	184698	0.000558115
GCF_016617805.1	Bactrocera tryoni	580172660	321816	0.00055469
GCF_910589235.1	Vespa crabro	233135464	126497	0.00054259
GCF_011750605.1	Drosophila busckii	120467281	64482	0.000535266
GCF_014529535.1	Bradysia coprophila	314891163	163421	0.000518976
GCF_905220365.1	Vanessa cardui	431878326	209911	0.000486042
GCF_022581195.2	Helicoverpa zea	381433982	183159	0.000480185
GCF_907165205.1	Coccinella septempunctata	405496672	187858	0.000463279
GCF_011064685.2	Spodoptera frugiperda	494069505	220936	0.000447176
GCF_000002335.3	Tribolium castaneum	168711251	71518	0.000423908
GCF_002706865.2	Spodoptera litura	436743663	184790	0.000423109
GCF_003254395.2	Apis mellifera	229005150	95592	0.000417423
GCF_014839805.1	Manduca sexta	477872930	198399	0.000415171
GCF_905220565.1	Melitaea cinxia	507721173	205427	0.000404606
GCF_009731565.1	Danaus plexippus	252823130	99609	0.000393987
GCF_905333055.1	Maniola jurtina	408739508	157648	0.000385693
GCF_910591885.1	Bombus terrestris	399511531	149533	0.00037429
GCF_016802725.1	Solenopsis invicta	384403317	140111	0.00036449
GCF_902652985.1	Pecten maximus	933613472	332845	0.000356513
GCF_000224145.3	Ciona intestinalis	117148387	41250	0.000352118
GCF_015732765.1	Culex quinquefasciatus	582783896	203773	0.000349654
GCF_012273895.1	Zerene cesonia	270846200	92132	0.000340164
GCF_022045245.1	Lucilia cuprina	415982698	141400	0.000339918
GCF_019202785.1	Penaeus chinensis	604002513	199017	0.000329497
GCF_014825855.1	Bombus pyrosoma	259053755	84976	0.000328025
GCF_017591435.1	Portunus trituberculatus	1021813329	314838	0.000308117
GCF_000003815.2	Branchiostoma floridae	522018829	153336	0.000293737
GCF_003073045.1	Pomacea canaliculata	447495630	126496	0.000282675
GCF_015228065.1	Penaeus monodon	2434266739	662498	0.000272155
GCF_023078275.1	Leguminivora glycinivorella	668380590	176206	0.000263631
GCF_902459465.1	Asterias rubens	424561846	105743	0.000249064
GCF_013339745.1	Dermacentor silvarum	2515547803	620360	0.00024661
GCF_912470025.1	Vespa velutina	197209815	43892	0.000222565
GCF_016097555.1	Gigantopelta aegis	1168768312	243963	0.000208735
GCF_016086655.3	Lepeophtheirus salmonis	215567111	41109	0.000190702
GCF_002204515.2	Aedes aegypti	1300045426	240971	0.000185356
GCF_014466175.1	Vespula pensylvanica	182359627	33668	0.000184624
GCF_022113875.1	Hydra vulgaris	833059362	150726	0.000180931
GCF_018143015.1	Lytechinus variegatus	884091448	155458	0.000175839
GCF_002022765.2	Crassostrea virginica	696153484	115618	0.000166081
GCF_021461395.2	Schistocerca americana	6163580825	965456	0.000156639
GCF_003676215.2	Rhopalosiphum maidis	331456979	49345	0.000148873
GCF_902806645.1	Crassostrea gigas	658685330	89011	0.000135134
GCF_021130785.1	Homalodisca vitripennis	2343427642	289177	0.000123399
GCF_921293095.1	Ischnura elegans	154159847	17834	0.000115685
GCF_013339725.1	Rhipicephalus microplus	2572099328	272297	0.000105866
GCF_020424385.1	Procambarus clarkii	2780962445	276278	9.93462e-05
GCF_014805675.1	Mercenaria mercenaria	1807262753	160952	8.90584e-05
GCF_905115235.1	Hermetia illucens	1021697436	87563	8.57035e-05
GCF_006345805.1	Octopus sinensis	2764477714	234185	8.47122e-05
GCF_010883055.1	Belonocnema kinseyi	1564333717	118760	7.59173e-05
